# Host “cleansing zone” at secondary contact: a new pattern in host-parasite population genetics

**DOI:** 10.1101/2020.02.28.969279

**Authors:** Jana Martinů, Jan Štefka, Anbu Poosakkannu, Václav Hypša

**Author notes:** Author for correspondence: Václav Hypša, Department of Parasitology, University of South Bohemia, České Budějovice, Czech Republic.

## Abstract

We introduce a new pattern of population genetic structure in a host-parasite system that can arise after secondary contact (SC) of previously isolated populations. Due to different generation time and therefore different tempo of molecular evolution the host and parasite populations reach different degrees of genetic differentiation during their separation (e.g. in refugia). Consequently, during the SC the host populations are able to re-establish a single panmictic population across the whole recolonized area, while the parasite populations stop their dispersal at the SC zone and create a narrow hybrid zone (HZ). From the host’s perspective, the parasite’s HZ functions on a microevolutionary scale as a “host-cleansing filter”: while passing from area A to area B, the hosts are rid of the area A parasites and acquire the area B parasites. We demonstrate this novel pattern on a model composed of *Apodemus* mice and *Polyplax* lice by comparing maternally inherited markers (complete mitochondrial genomes, and complete genomes of vertically transmitted symbiont *Legionella polyplacis*) with SNPs derived from the louse genomic data. We discuss circumstances which may lead to this pattern and possible reasons why it has been overlooked in the studies on host-parasite population genetics.
