## Supplementary material for "Host “cleansing zone” at secondary contact: a new pattern in host-parasite population genetics": Table S1

### Sheet: info
Table S1: List of COI sequences used to derive the ML tree of the lice (Fig. S1).
Louse specimen ID	Haplotype	Sublineage	Country	Locality	GPS		Genebank accession no.
					Latitude	Longitude
133b_Pro_SE	Hap40	SE	Czech Republic	Protivec	50.0546	13.1248	x
164b_Mok_SE	Hap40	SE	Czech Republic	Mokrá	50.0725	13.1237	x
17b_Nev_SE	Hap40	SE	Czech Republic	Nevděk	50.0453	13.0937	x
182b_Mok_SE	Hap40	SE	Czech Republic	Mokrá	50.0725	13.1237	x
1CZDouHr	Hap26	SW	Czech Republic	Doupovské Hradiště	50.1351	13.0051	x
2HBC_HorBl_SW	Hap26	SW	Czech Republic	Horní Blatná	50.2415	12.4610	x
98c_Pro_SE	Hap40	SE	Czech Republic	Protivec	50.0546	13.1248	x
98d_Pro_SW	Hap26	SW	Czech Republic	Protivec	50.0546	13.1248	x
98e_Pro_SE	Hap40	SE	Czech Republic	Protivec	50.0546	13.1248	x
99b_Pro_SE	Hap40	SE	Czech Republic	Protivec	50.0546	13.1248	x
Dou5c_Lest_SW	Hap26	SW	Czech Republic	Lestkov	50.2103	13.1035	x
DPH41d_Str_SW	Hap26	SW	Czech Republic	Stružná	50.11	13.0019	x
Ne125b_Kot_SW	Hap26	SW	Germany	Kotten	51.3271	13.1094	MH723900
DBab5	PolyN	N	Germany	Baiersbronn	48.3013	8.22244	MH723953
CZBen0701	Hap40	SE	Czech Republic	Benešov nad Černou	48.4343	14.3736	MH724043
CZBen0702	Hap40	SE	Czech Republic	Benešov nad Černou	48.4343	14.3736	MH724044
CZBen0703	Hap39	SE	Czech Republic	Benešov nad Černou	48.4343	14.3736	MH724045
CB10Af	Hap38	SE	Czech Republic	České Budějovice	49.0025	14.2603	EU162197
CM1Af1	Hap38	SE	Czech Republic	highway D1	49.5434	14.4917	EU162199
CM1Af10	Hap38	SE	Czech Republic	highway D1	49.5434	14.4917	EU162212
CM1Af2	Hap38	SE	Czech Republic	highway D1	49.5434	14.4917	EU162213
CM1Af3	Hap38	SE	Czech Republic	highway D1	49.5434	14.4917	EU162200
CM1Af4	Hap38	SE	Czech Republic	highway D1	49.5434	14.4917	EU162201
CM1Af5	Hap38	SE	Czech Republic	highway D1	49.5434	14.4917	EU162202
CM1Af6	Hap38	SE	Czech Republic	highway D1	49.5434	14.4917	EU162198
CM1Af7	Hap38	SE	Czech Republic	highway D1	49.5434	14.4917	EU162207
CM1Af8	Hap38	SE	Czech Republic	highway D1	49.5434	14.4917	EU162203
CM1Af9	Hap38	SE	Czech Republic	highway D1	49.5434	14.4917	EU162208
CM2Af10	Hap38	SE	Czech Republic	above D1	49.5434	14.4917	EU162206
CM2Af3	Hap38	SE	Czech Republic	above D1	49.5836	14.4957	EU162209
CM2Af4	Hap38	SE	Czech Republic	above D1	49.6238	14.4997	EU162210
CM2Af5	Hap38	SE	Czech Republic	above D1	49.6640	14.5037	EU162204
CM2Af6	Hap40	SE	Czech Republic	above D1	49.7042	14.5077	EU162196
CM2Af7	Hap37	SE	Czech Republic	above D1	49.7444	14.5117	EU162214
CM2Af8	Hap38	SE	Czech Republic	above D1	49.7846	14.5157	EU162205
CM2Af9	Hap38	SE	Czech Republic	above D1	49.8248	14.5197	EU162211
CZDou0917	Hap26	SW	Czech Republic	Doupov	50.2103	13.1035	MH723980
CZDou0919	Hap26	SW	Czech Republic	Doupov	50.2103	13.1035	MH723981
CZDou0991	Hap26	SW	Czech Republic	Doupov	50.2103	13.1035	MH723973
CZDou0992	Hap26	SW	Czech Republic	Doupov	50.2103	13.1035	MH723974
CZDou0993	Hap26	SW	Czech Republic	Doupov	50.2103	13.1035	MH723975
CZDou09a12	Hap26	SW	Czech Republic	Doupov	50.2103	13.1035	MH723976
CZDou09a14	Hap26	SW	Czech Republic	Doupov	50.2103	13.1035	MH723978
CZDou09a21	Hap26	SW	Czech Republic	Doupov	50.2103	13.1035	MH723982
CZDou09a22	Hap26	SW	Czech Republic	Doupov	50.2103	13.1035	MH723985
CZDou09b12	Hap26	SW	Czech Republic	Doupov	50.2103	13.1035	MH723977
CZDou09b21	Hap26	SW	Czech Republic	Doupov	50.2103	13.1035	MH723983
CZDou09b22	Hap26	SW	Czech Republic	Doupov	50.2103	13.1035	MH723986
CZDou09c14	Hap26	SW	Czech Republic	Doupov	50.2103	13.1035	MH723979
CZDou09c21	Hap26	SW	Czech Republic	Doupov	50.2103	13.1035	MH723984
CZDou09c22	Hap26	SW	Czech Republic	Doupov	50.2103	13.1035	MH723987
CZJachA1	Hap26	SW	Czech Republic	Jáchymov	50.2129	12.56	MH723843
CZJachA3	Hap26	SW	Czech Republic	Jáchymov	50.2129	12.56	MH723847
CZJachA4	Hap26	SW	Czech Republic	Jáchymov	50.2129	12.56	MH723841
CZJachB1	Hap26	SW	Czech Republic	Jáchymov	50.2129	12.56	MH723844
CZJachB4	Hap26	SW	Czech Republic	Jáchymov	50.2129	12.56	MH723842
CZJachC1	Hap26	SW	Czech Republic	Jáchymov	50.2129	12.56	MH723845
CZJachD1	Hap26	SW	Czech Republic	Jáchymov	50.2129	12.56	MH723846
CZLi08110	Hap11	SW	Czech Republic	Litvínov 2008	50.3633	13.3531	MH724016
CZLi08111	Hap11	SW	Czech Republic	Litvínov 2008	50.3633	13.3531	MH724017
CZLi08115	Hap26	SW	Czech Republic	Litvínov 2008	50.3633	13.3531	MH724018
CZLi08117Af	Hap18	SW	Czech Republic	Litvínov 2008	50.3633	13.3531	MH724019
CZLi0812	Hap26	SW	Czech Republic	Litvínov 2008	50.3633	13.3531	MH724006
CZLi0830	Hap26	SW	Czech Republic	Litvínov 2008	50.3633	13.3531	MH724014
CZLi0831	Hap26	SW	Czech Republic	Litvínov 2008	50.3633	13.3531	MH724015
CZLi08a14	Hap26	SW	Czech Republic	Litvínov 2008	50.3633	13.3531	MH724007
CZLi08a27	Hap26	SW	Czech Republic	Litvínov 2008	50.3633	13.3531	MH724009
CZLi08a28	Hap26	SW	Czech Republic	Litvínov 2008	50.3633	13.3531	MH724011
CZLi08a29	Hap26	SW	Czech Republic	Litvínov 2008	50.3633	13.3531	MH724012
CZLi08b11	Hap26	SW	Czech Republic	Litvínov 2008	50.3633	13.3531	MH724005
CZLi08b12	Hap27	SW	Czech Republic	Litvínov 2008	50.3633	13.3531	MH724004
CZLi08b14	Hap26	SW	Czech Republic	Litvínov 2008	50.3633	13.3531	MH724008
CZLi08b27	Hap26	SW	Czech Republic	Litvínov 2008	50.3633	13.3531	MH724010
CZLi08b28	Hap26	SW	Czech Republic	Litvínov 2008	50.3633	13.3531	MH724003
CZLi08b29	Hap26	SW	Czech Republic	Litvínov 2008	50.3633	13.3531	MH724013
KH1Af	Hap26	SW	Czech Republic	Litvínov 2005	50.3633	13.3531	EU162189
KH2Af	Hap11	SW	Czech Republic	Litvínov 2005	50.3633	13.3531	EU162190
KH3Af	Hap11	SW	Czech Republic	Litvínov 2005	50.3633	13.3531	EU162191
KH4Af	Hap11	SW	Czech Republic	Litvínov 2005	50.3633	13.3531	EU162192
KH5Af	Hap26	SW	Czech Republic	Litvínov 2005	50.3633	13.3531	EU162194
KH6Af	Hap20	SW	Czech Republic	Litvínov 2005	50.3633	13.3531	EU162193
CZLi14C2214A	Hap26	SW	Czech Republic	Litvínov 2014	50.3633	13.3531	MH724024
CZLi14C2214B	Hap26	SW	Czech Republic	Litvínov 2014	50.3633	13.3531	MH724020
CZLi14C2214C	Hap26	SW	Czech Republic	Litvínov 2014	50.3633	13.3531	MH724026
CZLi14C2214D	Hap26	SW	Czech Republic	Litvínov 2014	50.3633	13.3531	MH724021
CZLi14C2214E	Hap26	SW	Czech Republic	Litvínov 2014	50.3633	13.3531	MH724030
CZLi14C2214F	Hap26	SW	Czech Republic	Litvínov 2014	50.3633	13.3531	MH724029
CZLi14C2214G	Hap26	SW	Czech Republic	Litvínov 2014	50.3633	13.3531	MH724027
CZLi14C5514A	Hap26	SW	Czech Republic	Litvínov 2014	50.3633	13.3531	MH724025
CZLi14C5514B	Hap26	SW	Czech Republic	Litvínov 2014	50.3633	13.3531	MH724031
CZLi14C6114B	Hap11	SW	Czech Republic	Litvínov 2014	50.3633	13.3531	MH724023
CZLi14C6414A	Hap26	SW	Czech Republic	Litvínov 2014	50.3633	13.3531	MH724028
CZLi14C6414B	Hap26	SW	Czech Republic	Litvínov 2014	50.3633	13.3531	MH724022
CZLab09a10	Hap30	SW	Czech Republic	PoLabí	50.082	15.0708	MH724036
CZLab09b10	Hap26	SW	Czech Republic	PoLabí	50.082	15.0708	MH724037
CZLab09c10	Hap26	SW	Czech Republic	PoLabí	50.082	15.0708	MH724038
CZNJ62	Hap45	SE	Czech Republic	Nový Jičín	49.3552	18.014	MH724079
CZNJA43	Hap45	SE	Czech Republic	Nový Jičín	49.3552	18.014	MH724075
CZNJA62	Hap45	SE	Czech Republic	Nový Jičín	49.3552	18.014	MH724078
CZNJB43	Hap46	SE	Czech Republic	Nový Jičín	49.3552	18.014	MH724076
CZNJC43	Hap45	SE	Czech Republic	Nový Jičín	49.3552	18.014	MH724077
Pri10Af	Hap49	SE	Czech Republic	Přílepy	49.1803	17.3703	EU162226
Pri1Af	Hap49	SE	Czech Republic	Přílepy	49.1803	17.3703	EU162227
SH1Af	Hap40	SE	Czech Republic	Slepičí Hory	48.4546	14.3512	EU162195
CZStr1025	Hap26	SW	Czech Republic	Stružná	50.11	13.0019	MH723880
CZStr1040	Hap26	SW	Czech Republic	Stružná	50.11	13.0019	MH723886
CZStr10a10	Hap26	SW	Czech Republic	Stružná	50.11	13.0019	MH723836
CZStr10a11	Hap26	SW	Czech Republic	Stružná	50.11	13.0019	MH723838
CZStr10a12	Hap16	SW	Czech Republic	Stružná	50.11	13.0019	MH723840
CZStr10a13	Hap28	SW	Czech Republic	Stružná	50.11	13.0019	MH723851
CZStr10a14	Hap28	SW	Czech Republic	Stružná	50.11	13.0019	MH723854
CZStr10a15	Hap28	SW	Czech Republic	Stružná	50.11	13.0019	MH723856
CZStr10a16	Hap40	SE	Czech Republic	Stružná	50.11	13.0019	MH723859
CZStr10a19	Hap16	SW	Czech Republic	Stružná	50.11	13.0019	MH723861
CZStr10a20	Hap40	SE	Czech Republic	Stružná	50.11	13.0019	MH723864
CZStr10a21	Hap16	SW	Czech Republic	Stružná	50.11	13.0019	MH723867
CZStr10a26	Hap26	SW	Czech Republic	Stružná	50.11	13.0019	MH723881
CZStr10a29	Hap40	SE	Czech Republic	Stružná	50.11	13.0019	MH723872
CZStr10a3	Hap28	SW	Czech Republic	Stružná	50.11	13.0019	MH723874
CZStr10a39	Hap16	SW	Czech Republic	Stružná	50.11	13.0019	MH723883
CZStr10a4	Hap16	SW	Czech Republic	Stružná	50.11	13.0019	MH723826
CZStr10a5	Hap16	SW	Czech Republic	Stružná	50.11	13.0019	MH723829
CZStr10a6	Hap35	SE	Czech Republic	Stružná	50.11	13.0019	MH723831
CZStr10a7	Hap26	SW	Czech Republic	Stružná	50.11	13.0019	MH723833
CZStr10b1	Hap40	SE	Czech Republic	Stružná	50.11	13.0019	MH723870
CZStr10b10	Hap26	SW	Czech Republic	Stružná	50.11	13.0019	MH723837
CZStr10b11	Hap26	SW	Czech Republic	Stružná	50.11	13.0019	MH723839
CZStr10b12	Hap26	SW	Czech Republic	Stružná	50.11	13.0019	MH723849
CZStr10b13	Hap28	SW	Czech Republic	Stružná	50.11	13.0019	MH723852
CZStr10b14	Hap40	SE	Czech Republic	Stružná	50.11	13.0019	MH723855
CZStr10b15	Hap28	SW	Czech Republic	Stružná	50.11	13.0019	MH723857
CZStr10b16	Hap40	SE	Czech Republic	Stružná	50.11	13.0019	MH723860
CZStr10b19	Hap28	SW	Czech Republic	Stružná	50.11	13.0019	MH723862
CZStr10b20	Hap40	SE	Czech Republic	Stružná	50.11	13.0019	MH723865
CZStr10b21	Hap16	SW	Czech Republic	Stružná	50.11	13.0019	MH723868
CZStr10b29	Hap40	SE	Czech Republic	Stružná	50.11	13.0019	MH723873
CZStr10b3	Hap35	SE	Czech Republic	Stružná	50.11	13.0019	MH723825
CZStr10b36	Hap28	SW	Czech Republic	Stružná	50.11	13.0019	MH723882
CZStr10b39	Hap28	SW	Czech Republic	Stružná	50.11	13.0019	MH723884
CZStr10b5	Hap35	SE	Czech Republic	Stružná	50.11	13.0019	MH723830
CZStr10b6	Hap19	SW	Czech Republic	Stružná	50.11	13.0019	MH723832
CZStr10b7	Hap28	SW	Czech Republic	Stružná	50.11	13.0019	MH723834
CZStr10c1	Hap40	SE	Czech Republic	Stružná	50.11	13.0019	MH723871
CZStr10c12	Hap16	SW	Czech Republic	Stružná	50.11	13.0019	MH723850
CZStr10c13	Hap40	SE	Czech Republic	Stružná	50.11	13.0019	MH723853
CZStr10c15	Hap28	SW	Czech Republic	Stružná	50.11	13.0019	MH723858
CZStr10c19	Hap40	SE	Czech Republic	Stružná	50.11	13.0019	MH723863
CZStr10c20	Hap40	SE	Czech Republic	Stružná	50.11	13.0019	MH723866
CZStr10c21	Hap40	SE	Czech Republic	Stružná	50.11	13.0019	MH723869
CZStr10c39	Hap28	SW	Czech Republic	Stružná	50.11	13.0019	MH723885
CZStr10c4	Hap34	SE	Czech Republic	Stružná	50.11	13.0019	MH723827
CZStr10c7	Hap28	SW	Czech Republic	Stružná	50.11	13.0019	MH723835
CZStr10d4	Hap16	SW	Czech Republic	Stružná	50.11	13.0019	MH723828
CZVyk1013	Hap26	SW	Czech Republic	Vykmanov	50.2356	13.0427	MH723994
CZVyk10a14	Hap26	SW	Czech Republic	Vykmanov	50.2356	13.0427	MH723995
CZVyk10a18	Hap26	SW	Czech Republic	Vykmanov	50.2356	13.0427	MH723998
CZVyk10a19	Hap26	SW	Czech Republic	Vykmanov	50.2356	13.0427	MH724001
CZVyk10a9	Hap26	SW	Czech Republic	Vykmanov	50.2356	13.0427	MH723990
CZVyk10b01	Hap26	SW	Czech Republic	Vykmanov	50.2356	13.0427	MH723988
CZVyk10b11	Hap32	SW	Czech Republic	Vykmanov	50.2356	13.0427	MH723992
CZVyk10b14	Hap26	SW	Czech Republic	Vykmanov	50.2356	13.0427	MH723996
CZVyk10b18	Hap26	SW	Czech Republic	Vykmanov	50.2356	13.0427	MH723999
CZVyk10b19	Hap26	SW	Czech Republic	Vykmanov	50.2356	13.0427	MH724002
CZVyk10c11	Hap32	SW	Czech Republic	Vykmanov	50.2356	13.0427	MH723993
CZVyk10c14	Hap26	SW	Czech Republic	Vykmanov	50.2356	13.0427	MH723997
CZVyk10c18	Hap26	SW	Czech Republic	Vykmanov	50.2356	13.0427	MH724000
CZVyk10c9	Hap26	SW	Czech Republic	Vykmanov	50.2356	13.0427	MH723991
CZVyk10l8	Hap40	SE	Czech Republic	Vykmanov	50.2356	13.0427	MH723989
CZVys0937l	Hap45	SE	Czech Republic	Vysočina	49.2241	15.1529	MH724035
CZVys0939A	Hap50	SE	Czech Republic	Vysočina	49.2241	15.1529	MH724034
FGu0745	Hap8	SW	France	Guchen	47.5757	-1.4747	MH723761
FGu0789	Hap8	SW	France	Guchen	47.5757	-1.4747	MH724053
FGu0792	Hap8	SW	France	Guchen	47.5757	-1.4747	MH723762
FGu0793	Hap8	SW	France	Guchen	47.5757	-1.4747	MH723760
FGu0794	Hap8	SW	France	Guchen	47.5757	-1.4747	MH723758
FGu0794b	Hap8	SW	France	Guchen	47.5757	-1.4747	MH723759
FBr1462	Hap9	SW	France	Briare	47.3826	2.44278	MH724054
HRVS23a	Hap58	SE	Croatia	Veliko Svinjicko	45.2743	16.3348	MH724104
HRVS17a	Hap58	SE	Croatia	Veliko Svinjicko	45.2743	16.3348	MH724101
HRVS17b	Hap58	SE	Croatia	Veliko Svinjicko	45.2743	16.3348	MH724103
HRVS23c	Hap58	SE	Croatia	Veliko Svinjicko	45.2743	16.3348	MH724102
IBri09a12	Hap51	SE	Italy	Brinzio	45.5321	8.47195	MH723793
IBri09a14	Hap51	SE	Italy	Brinzio	45.5321	8.47195	MH723796
IBri09a6	Hap51	SE	Italy	Brinzio	45.5321	8.47195	MH723787
IBri09a8	Hap51	SE	Italy	Brinzio	45.5321	8.47195	MH723789
IBri09a9	Hap51	SE	Italy	Brinzio	45.5321	8.47195	MH723791
IBri09b12	Hap51	SE	Italy	Brinzio	45.5321	8.47195	MH723794
IBri09b14	Hap51	SE	Italy	Brinzio	45.5321	8.47195	MH723797
IBri09b7	Hap51	SE	Italy	Brinzio	45.5321	8.47195	MH723788
IBri09b8	Hap51	SE	Italy	Brinzio	45.5321	8.47195	MH723790
IBri09b9	Hap51	SE	Italy	Brinzio	45.5321	8.47195	MH723792
IBri09c12	Hap51	SE	Italy	Brinzio	45.5321	8.47195	MH723795
IBri09c14	Hap51	SE	Italy	Brinzio	45.5321	8.47195	MH723798
IFoS10A41	Hap1	S	Italy	Forli del Sannio	41.4123	14.1042	MH723799
IMaP09a3	Hap51	SE	Italy	Maschiago Primo	45.5502	8.46552	MH723782
IMaP09a4	Hap52	SE	Italy	Maschiago Primo	45.5502	8.46552	MH723785
IMaP09b3	Hap51	SE	Italy	Maschiago Primo	45.5502	8.46552	MH723783
IMaP09c3	Hap51	SE	Italy	Maschiago Primo	45.5502	8.46552	MH723784
IMaP09c4	Hap52	SE	Italy	Maschiago Primo	45.5502	8.46552	MH723786
MK1015	Hap54	SE	Macedonia	Kruševo	41.2457	21.1323	MH724184
MK10a2	Hap58	SE	Macedonia	Kruševo	41.2457	21.1323	MH724160
MK10a3	Hap53	SE	Macedonia	Kruševo	41.2457	21.1323	MH724163
MK10a5	Hap58	SE	Macedonia	Kruševo	41.2457	21.1323	MH724165
MK10a7	Hap58	SE	Macedonia	Kruševo	41.2457	21.1323	MH724168
MK10a8	Hap57	SE	Macedonia	Kruševo	41.2457	21.1323	MH724171
MK10b2	Hap58	SE	Macedonia	Kruševo	41.2457	21.1323	MH724161
MK10b3	Hap53	SE	Macedonia	Kruševo	41.2457	21.1323	MH724164
MK10b5	Hap58	SE	Macedonia	Kruševo	41.2457	21.1323	MH724166
MK10b7	Hap58	SE	Macedonia	Kruševo	41.2457	21.1323	MH724169
MK10b8	Hap54	SE	Macedonia	Kruševo	41.2457	21.1323	MH724173
MK10b9	Hap54	SE	Macedonia	Kruševo	41.2457	21.1323	MH724174
MK10c2	Hap58	SE	Macedonia	Kruševo	41.2457	21.1323	MH724162
MK10c5	Hap55	SE	Macedonia	Kruševo	41.2457	21.1323	MH724167
MK10c7	Hap58	SE	Macedonia	Kruševo	41.2457	21.1323	MH724170
MK10c8	Hap58	SE	Macedonia	Kruševo	41.2457	21.1323	MH724172
MK10c9	Hap54	SE	Macedonia	Kruševo	41.2457	21.1323	MH724175
MK12a4	Hap60	SE	Macedonia	Popova Šapka	42.0981	20.5464	MH724176
MK12a6	Hap60	SE	Macedonia	Popova Šapka	42.0981	20.5464	MH724178
MK12a7	Hap58	SE	Macedonia	Popova Šapka	42.0981	20.5464	MH724181
MK12b4	Hap60	SE	Macedonia	Popova Šapka	42.0981	20.5464	MH724177
MK12b6	Hap60	SE	Macedonia	Popova Šapka	42.0981	20.5464	MH724179
MK12b7	Hap58	SE	Macedonia	Popova Šapka	42.0981	20.5464	MH724182
MK12c6	Hap60	SE	Macedonia	Popova Šapka	42.0981	20.5464	MH724180
MK12c7	Hap58	SE	Macedonia	Popova Šapka	42.0981	20.5464	MH724183
MK6b1	Hap61	SE	Macedonia	Nežilovo	41.394	21.2721	MH724139
MK8a3	Hap56	SE	Macedonia	Belovodica	41.2065	21.4115	MH724136
MK8b3	Hap54	SE	Macedonia	Belovodica	41.2065	21.4115	MH724147
MK8c3	Hap56	SE	Macedonia	Belovodica	41.2065	21.4115	MH724141
MK92	Hap58	SE	Macedonia	Nižepole	40.5919	21.1478	MH724159
MK9a1	Hap59	SE	Macedonia	Nižepole	40.5919	21.1478	MH724156
MK9a10	Hap62	SE	Macedonia	Nižepole	40.5919	21.1478	MH724135
MK9a11	Hap58	SE	Macedonia	Nižepole	40.5919	21.1478	MH724142
MK9a13	Hap58	SE	Macedonia	Nižepole	40.5919	21.1478	MH724146
MK9a14	Hap58	SE	Macedonia	Nižepole	40.5919	21.1478	MH724144
MK9a3	Hap61	SE	Macedonia	Nižepole	40.5919	21.1478	MH724153
MK9a4	Hap59	SE	Macedonia	Nižepole	40.5919	21.1478	MH724134
MK9a5	Hap58	SE	Macedonia	Nižepole	40.5919	21.1478	MH724138
MK9a7	Hap58	SE	Macedonia	Nižepole	40.5919	21.1478	MH724145
MK9b1	Hap58	SE	Macedonia	Nižepole	40.5919	21.1478	MH724150
MK9b10	Hap59	SE	Macedonia	Nižepole	40.5919	21.1478	MH724154
MK9b11	Hap59	SE	Macedonia	Nižepole	40.5919	21.1478	MH724143
MK9b13	Hap58	SE	Macedonia	Nižepole	40.5919	21.1478	MH724137
MK9b14	Hap58	SE	Macedonia	Nižepole	40.5919	21.1478	MH724148
MK9b3	Hap62	SE	Macedonia	Nižepole	40.5919	21.1478	MH724155
MK9b4	Hap58	SE	Macedonia	Nižepole	40.5919	21.1478	MH724140
MK9b7	Hap58	SE	Macedonia	Nižepole	40.5919	21.1478	MH724157
MK9b9	Hap58	SE	Macedonia	Nižepole	40.5919	21.1478	MH724158
MK9c1	Hap58	SE	Macedonia	Nižepole	40.5919	21.1478	MH724151
MK9c13	Hap58	SE	Macedonia	Nižepole	40.5919	21.1478	MH724152
MK9c14	Hap58	SE	Macedonia	Nižepole	40.5919	21.1478	MH724149
DBa17	Hap10	SW	Germany	Baiersbronn	48.3013	8.22244	MH723959
DBaA110	Hap10	SW	Germany	Baiersbronn	48.3013	8.22244	MH723960
DBaA117	Hap10	SW	Germany	Baiersbronn	48.3013	8.22244	MH723970
DBaa5	Hap10	SW	Germany	Baiersbronn	48.3013	8.22244	MH723952
DBaB116	Hap10	SW	Germany	Baiersbronn	48.3013	8.22244	MH723962
DBaB117	Hap10	SW	Germany	Baiersbronn	48.3013	8.22244	MH723969
DBab5	Hap10	SW	Germany	Baiersbronn	48.3013	8.22244	MH723953
DBaC116	Hap10	SW	Germany	Baiersbronn	48.3013	8.22244	MH723961
DBaC117	Hap10	SW	Germany	Baiersbronn	48.3013	8.22244	MH723967
DBac5	Hap10	SW	Germany	Baiersbronn	48.3013	8.22244	MH723954
DBaD116	Hap10	SW	Germany	Baiersbronn	48.3013	8.22244	MH723963
DBaD117	Hap10	SW	Germany	Baiersbronn	48.3013	8.22244	MH723968
DBaE116	Hap10	SW	Germany	Baiersbronn	48.3013	8.22244	MH723972
DBaE117	Hap10	SW	Germany	Baiersbronn	48.3013	8.22244	MH723971
DBaF116	Hap10	SW	Germany	Baiersbronn	48.3013	8.22244	MH723964
DBaG116	Hap10	SW	Germany	Baiersbronn	48.3013	8.22244	MH723965
DBaH116	Hap10	SW	Germany	Baiersbronn	48.3013	8.22244	MH723966
DTor1021	Hap26	SW	Germany	Torgau	51.3717	13.0265	MH723926
DTor1022	Hap26	SW	Germany	Torgau	51.3717	13.0265	MH723927
DTor1051	Hap26	SW	Germany	Torgau	51.3717	13.0265	MH723928
DTor1111	Hap26	SW	Germany	Torgau	51.3717	13.0265	MH723924
DTor1112	Hap31	SW	Germany	Torgau	51.3717	13.0265	MH723925
DTor1182	Hap26	SW	Germany	Torgau	51.3717	13.0265	MH723929
DTor11a4	Hap26	SW	Germany	Torgau	51.3717	13.0265	MH723896
DTor11b4	Hap17	SW	Germany	Torgau	51.3717	13.0265	MH723897
DTor11c4	Hap26	SW	Germany	Torgau	51.3717	13.0265	MH723898
DTor911	Hap26	SW	Germany	Torgau	51.3717	13.0265	MH723916
DTor912	Hap26	SW	Germany	Torgau	51.3717	13.0265	MH723917
DTor913	Hap26	SW	Germany	Torgau	51.3717	13.0265	MH723918
DTor931	Hap26	SW	Germany	Torgau	51.3717	13.0265	MH723919
DTor971	Hap26	SW	Germany	Torgau	51.3717	13.0265	MH723920
DTor991	Hap26	SW	Germany	Torgau	51.3717	13.0265	MH723921
DTor992	Hap26	SW	Germany	Torgau	51.3717	13.0265	MH723922
DTor993	Hap26	SW	Germany	Torgau	51.3717	13.0265	MH723923
DNie1481	Hap26	SW	Germany	Nieschutz	51.1311	13.2641	MH723935
DSol741	Hap14	SW	Germany	Sollichau	51.3866	12.41	MH723907
DSol742	Hap12	SW	Germany	Sollichau	51.3866	12.41	MH723908
DSol743	Hap12	SW	Germany	Sollichau	51.3866	12.41	MH723909
DSol751	Hap15	SW	Germany	Sollichau	51.3866	12.41	MH723910
DSol752	Hap12	SW	Germany	Sollichau	51.3866	12.41	MH723911
DSol753	Hap4	SW	Germany	Sollichau	51.3866	12.41	MH723912
DSol851	Hap12	SW	Germany	Sollichau	51.3866	12.41	MH723913
DSol852	Hap12	SW	Germany	Sollichau	51.3866	12.41	MH723914
DSol853	Hap12	SW	Germany	Sollichau	51.3866	12.41	MH723915
DSola86	Hap12	SW	Germany	Sollichau	51.3866	12.41	MH723893
DSolb86	Hap3	SW	Germany	Sollichau	51.3866	12.41	MH723894
DSolc86	Hap2	SW	Germany	Sollichau	51.3866	12.41	MH723895
DKot1281	Hap17	SW	Germany	Kotten	51.3271	13.1094	MH723930
DKot1282	Hap26	SW	Germany	Kotten	51.3271	13.1094	MH723931
DKot12a5	Hap26	SW	Germany	Kotten	51.3271	13.1094	MH723899
DKot12a9	Hap13	SW	Germany	Kotten	51.3271	13.1094	MH723902
DKot12b9	Hap26	SW	Germany	Kotten	51.3271	13.1094	MH723903
DKot12c5	Hap26	SW	Germany	Kotten	51.3271	13.1094	MH723901
DKot12c9	Hap26	SW	Germany	Kotten	51.3271	13.1094	MH723904
DKot1301	Hap33	SW	Germany	Kotten	51.3271	13.1094	MH723932
DKre1361	Hap26	SW	Germany	Kreinitz	51.2219	13.1615	MH723933
DKre1362	Hap29	SW	Germany	Kreinitz	51.2219	13.1615	MH723934
DLau621	Hap21	SW	Germany	Lausa	51.2621	13.0238	MH723905
DLau622	Hap22	SW	Germany	Lausa	51.2621	13.0238	MH723906
DLaua63	Hap23	SW	Germany	Lausa	51.2621	13.0238	MH723887
DLaua68	Hap26	SW	Germany	Lausa	51.2621	13.0238	MH723890
DLaub63	Hap24	SW	Germany	Lausa	51.2621	13.0238	MH723889
DLaub68	Hap26	SW	Germany	Lausa	51.2621	13.0238	MH723891
DLauc63	Hap24	SW	Germany	Lausa	51.2621	13.0238	MH723888
DLauc68	Hap24	SW	Germany	Lausa	51.2621	13.0238	MH723892
DRo7	Hap10	SW	Germany	Röt	48.3332	13.58	MH723955
DRoa10	Hap10	SW	Germany	Röt	48.3332	13.58	MH723956
DRob10	Hap10	SW	Germany	Röt	48.3332	13.58	MH723957
DRoc10	Hap10	SW	Germany	Röt	48.3332	13.58	MH723958
Dun10Af	Hap41	SE	Slovakia	Dunajovice	49.083	20.095	EU162218
Dun1Af	Hap45	SE	Slovakia	Dunajovice	49.083	20.095	EU162222
Dun2Af	Hap41	SE	Slovakia	Dunajovice	49.083	20.095	EU162216
Dun3Af	Hap43	SE	Slovakia	Dunajovice	49.083	20.095	EU162224
Dun4Af	Hap44	SE	Slovakia	Dunajovice	49.083	20.095	EU162223
Dun5Af	Hap43	SE	Slovakia	Dunajovice	49.083	20.095	EU162225
Dun6Af	Hap41	SE	Slovakia	Dunajovice	49.083	20.095	EU162220
Dun7Af	Hap42	SE	Slovakia	Dunajovice	49.083	20.095	EU162215
Dun8Af	Hap41	SE	Slovakia	Dunajovice	49.083	20.095	EU162217
Dun9Af	Hap41	SE	Slovakia	Dunajovice	49.083	20.095	EU162219
Kec1Af	Hap38	SE	Slovakia	Kechnec	48.3258	21.1552	EU162145
Kec2Af	Hap36	SE	Slovakia	Kechnec	48.3258	21.1552	EU162228
SKPo21240	Hap48	SE	Slovakia	Považie	49.0831	18.2723	MH724080
SKPo21242	Hap48	SE	Slovakia	Považie	49.0831	18.2723	MH724082
SKPo21244	Hap48	SE	Slovakia	Považie	49.0831	18.2723	MH724089
SKPo21299	Hap49	SE	Slovakia	Považie	49.0831	18.2723	MH724084
SKPo212b40	Hap48	SE	Slovakia	Považie	49.0831	18.2723	MH724081
SKPo212b42	Hap48	SE	Slovakia	Považie	49.0831	18.2723	MH724083
SKPo212b44	Hap48	SE	Slovakia	Považie	49.0831	18.2723	MH724090
SKPo212b99	Hap49	SE	Slovakia	Považie	49.0831	18.2723	MH724085
SKPo212c40	Hap48	SE	Slovakia	Považie	49.0831	18.2723	MH724088
SKPo212c99	Hap49	SE	Slovakia	Považie	49.0831	18.2723	MH724092
SKPo21301	Hap49	SE	Slovakia	Považie	49.0831	18.2723	MH724086
SKPo21304	Hap49	SE	Slovakia	Považie	49.0831	18.2723	MH724087
SKPo213b01	Hap49	SE	Slovakia	Považie	49.0831	18.2723	MH724091
SKPo213c01	Hap49	SE	Slovakia	Považie	49.0831	18.2723	MH724093
Rad1Af	Hap41	SE	Slovakia	Radvaňské Skalky	49.0318	21.2722	EU162221
SrbSP1A	Hap47	SE	Serbia	Stará Planina	43.2147	22.3501	MH724114
SrbSP1B	Hap47	SE	Serbia	Stará Planina	43.2147	22.3501	MH724115
SrbSP1C	Hap47	SE	Serbia	Stará Planina	43.2147	22.3501	MH724116
SrbSP1D	Hap47	SE	Serbia	Stará Planina	43.2147	22.3501	MH724118
SrbSP1F	Hap47	SE	Serbia	Stará Planina	43.2147	22.3501	MH724119
SrbSP1G	Hap47	SE	Serbia	Stará Planina	43.2147	22.3501	MH724120
SrbSP1H	Hap47	SE	Serbia	Stará Planina	43.2147	22.3501	MH724121
SrbSP1CH	Hap47	SE	Serbia	Stará Planina	43.2147	22.3501	MH724117
SrbSP3	Hap47	SE	Serbia	Stará Planina	43.2147	22.3501	MH724122
GBSt0839b	Hap5	SW	United Kingdom	Stroud	51.4445	-2.13049	MH723818
GBSt0839c	Hap6	SW	United Kingdom	Stroud	51.4445	-2.13049	MH723819
GBSt0839d	Hap7	SW	United Kingdom	Stroud	51.4445	-2.13049	MH723820
												MH724129
												MH724098
												MH724099
												MH724100
												MH724127
												MH724130
												MH724128
												MH724061
												MH724133
