## Supplementary material for "Host “cleansing zone” at secondary contact: a new pattern in host-parasite population genetics": Table S2

### Sheet: Legend
Table S2: Genetic distance among the maternally inherited markers (concatenated minichromosomes and complete genomes of the symbiont L. polyplacis).
	Comparisons of genetic distances within and among the SW and SE lineages for concatenated minichromosomes and complete genomes of Legionella polyplacis.
	blue background = lineage SW
	red background = lineage SE
	no background = comparisons between the lineages

### Sheet: minichromosomes
	% similarity
	Ne125b_Kot_SW	Dou5c_Lest_SW	DPH41d_Str_SW	1Strf_DouH_SW	2HBC_HorBl_SW	98d_Pro_SW	17b_Nev_SE	98c_Pro_SE	98e_Pro_SE	99b_Pro_SE	133b_Pro_SE	164b_Mok_SE	182b_Mok_SE
Ne125b_Kot_SW		99.39962	99.39962	99.35611	99.37641	99.36481	96.40206	96.33828	96.3269	96.23369	96.22209	96.1989	96.21651
Dou5c_Lest_SW	99.39962		99.95359	99.82308	99.88398	99.87238	96.21361	96.49774	96.48635	96.38156	96.36996	96.33517	96.36437
DPH41d_Str_SW	99.39962	99.95359		99.83468	99.89559	99.88398	96.24841	96.53253	96.52113	96.41635	96.40476	96.36996	96.39917
1Strf_DouH_SW	99.35611	99.82308	99.83468		99.84628	99.82308	96.19332	96.47744	96.46605	96.36126	96.34967	96.31487	96.34408
2HBC_HorBl_SW	99.37641	99.88398	99.89559	99.84628		99.89559	96.19622	96.48034	96.46895	96.36416	96.35257	96.31777	96.34698
98d_Pro_SW	99.36481	99.87238	99.88398	99.82308	99.89559		96.18462	96.46875	96.45735	96.35257	96.34097	96.31777	96.34698
17b_Nev_SE	96.40206	96.21361	96.24841	96.19332	96.19622	96.18462		99.58795	99.57637	99.73874	99.77357	99.76196	99.79099
98c_Pro_SE	96.33828	96.49774	96.53253	96.47744	96.48034	96.46875	99.58795		99.98839	99.81429	99.75624	99.73302	99.76206
98e_Pro_SE	96.3269	96.48635	96.52113	96.46605	96.46895	96.45735	99.57637	99.98839		99.80269	99.74465	99.72143	99.75046
99b_Pro_SE	96.23369	96.38156	96.41635	96.36126	96.36416	96.35257	99.73874	99.81429	99.80269		99.87227	99.87227	99.88969
133b_Pro_SE	96.22209	96.36996	96.40476	96.34967	96.35257	96.34097	99.77357	99.75624	99.74465	99.87227		99.93033	99.95936
164b_Mok_SE	96.1989	96.33517	96.36996	96.31487	96.31777	96.31777	99.76196	99.73302	99.72143	99.87227	99.93033		99.93614
182b_Mok_SE	96.21651	96.36437	96.39917	96.34408	96.34698	96.34698	99.79099	99.76206	99.75046	99.88969	99.95936	99.93614
	# differences
	Ne125b_Kot_SW	Dou5c_Lest_SW	DPH41d_Str_SW	1Strf_DouH_SW	2HBC_HorBl_SW	98d_Pro_SW	17b_Nev_SE	98c_Pro_SE	98e_Pro_SE	99b_Pro_SE	133b_Pro_SE	164b_Mok_SE	182b_Mok_SE
Ne125b_Kot_SW		104	104	112	108	110	621	632	634	650	652	657	653
Dou5c_Lest_SW	104		8	31	20	22	653	604	606	624	626	633	627
DPH41d_Str_SW	104	8		29	18	20	647	598	600	618	620	627	621
1Strf_DouH_SW	112	31	29		27	31	657	608	610	628	630	637	631
2HBC_HorBl_SW	108	20	18	27		18	656	607	609	627	629	636	630
98d_Pro_SW	110	22	20	31	18		658	609	611	629	631	636	630
17b_Nev_SE	621	653	647	657	656	658		71	73	45	39	42	36
98c_Pro_SE	632	604	598	608	607	609	71		2	32	42	47	41
98e_Pro_SE	634	606	600	610	609	611	73	2		34	44	49	43
99b_Pro_SE	650	624	618	628	627	629	45	32	34		22	23	19
133b_Pro_SE	652	626	620	630	629	631	39	42	44	22		13	7
164b_Mok_SE	657	633	627	637	636	636	42	47	49	23	13		12
182b_Mok_SE	653	627	621	631	630	630	36	41	43	19	7	12

### Sheet: Legionella polyplacis genomes
	% similarity
	SW_NE125b_16S	SW_Doup5c	SW_1STRf	SW_2HBc	SW_98Zld	SE_17Zlb	SE_98Zlc_16S	SE_98Zle	SE_99ZLb_16S	SE_133Zlb	SE_164Zlb	SE_182Zlb
Ne125b_Kot_SW		99.96168	99.9598	99.96131	99.96112	99.29963	99.29944	99.29925	99.29944	99.29982	99.29963	99.29776
Dou5c_Lest_SW	99.96168		99.99245	99.99471	99.99339	99.30153	99.3019	99.30172	99.30077	99.3019	99.30153	99.29966
DPH41d_Str_SW	99.9598	99.99245		99.99396	99.99264	99.29927	99.29963	99.29945	99.29925	99.29964	99.29927	99.2974
2HBC_HorBl_SW	99.96131	99.99471	99.99396		99.99415	99.30077	99.30114	99.30096	99.30001	99.30115	99.30077	99.29891
98d_Pro_SW	99.96112	99.99339	99.99264	99.99415		99.30021	99.3002	99.30002	99.30019	99.30058	99.3002	99.29834
17b_Nev_SE	99.29963	99.30153	99.29927	99.30077	99.30021		99.99151	99.99132	99.99113	99.99679	99.99698	99.9932
98c_Pro_SE	99.29944	99.3019	99.29963	99.30114	99.3002	99.99151		99.99981	99.99585	99.99018	99.99037	99.98698
98e_Pro_SE	99.29925	99.30172	99.29945	99.30096	99.30002	99.99132	99.99981		99.99566	99.99	99.99018	99.98679
99b_Pro_SE	99.29944	99.30077	99.29925	99.30001	99.30019	99.99113	99.99585	99.99566		99.98981	99.99	99.9866
133b_Pro_SE	99.29982	99.3019	99.29964	99.30115	99.30058	99.99679	99.99018	99.99	99.98981		99.99679	99.99339
164b_Mok_SE	99.29963	99.30153	99.29927	99.30077	99.3002	99.99698	99.99037	99.99018	99.99	99.99679		99.99358
182b_Mok_SE	99.29776	99.29966	99.2974	99.29891	99.29834	99.9932	99.98698	99.98679	99.9866	99.99339	99.99358
	# differences
	SW_NE125b_16S	SW_Doup5c	SW_1STRf	SW_2HBc	SW_98Zld	SE_17Zlb	SE_98Zlc_16S	SE_98Zle	SE_99ZLb_16S	SE_133Zlb	SE_164Zlb	SE_182Zlb
Ne125b_Kot_SW		203	213	205	206	3712	3713	3714	3713	3711	3712	3722
Dou5c_Lest_SW	203		40	28	35	3702	3700	3701	3706	3700	3702	3712
DPH41d_Str_SW	213	40		32	39	3714	3712	3713	3714	3712	3714	3724
2HBC_HorBl_SW	205	28	32		31	3706	3704	3705	3710	3704	3706	3716
98d_Pro_SW	206	35	39	31		3709	3709	3710	3709	3707	3709	3719
17b_Nev_SE	3712	3702	3714	3706	3709		45	46	47	17	16	36
98c_Pro_SE	3713	3700	3712	3704	3709	45		1	22	52	51	69
98e_Pro_SE	3714	3701	3713	3705	3710	46	1		23	53	52	70
99b_Pro_SE	3713	3706	3714	3710	3709	47	22	23		54	53	71
133b_Pro_SE	3711	3700	3712	3704	3707	17	52	53	54		17	35
164b_Mok_SE	3712	3702	3714	3706	3709	16	51	52	53	17		34
182b_Mok_SE	3722	3712	3724	3716	3719	36	69	70	71	35	34
