## Supplementary material for "Host “cleansing zone” at secondary contact: a new pattern in host-parasite population genetics": Table S3

### Sheet: List1
Table S3: Comparison of the gene arrangements in mitochondrial minichromosomes of
P. spinulosa and the two sublineages of P. serrata S lineage (SW, SE).
acces. No. of the P. spinulosa minichromosome	gene
	P.spinulosa	P.serrata SW	P.serrata SE
KF647762	atp6	atp6	atp6
	atp8	atp8	atp8
KF647763	cox1	cox1	cox1
	trnL1(tag)	trnL2(taa)	trnL2(taa)
KF647764	cob	cob	cob
	trnE	trnE	trnE
	trnI	trnI	trnI
KF647765	nad5	nad5	nad5
	trnF	trnF	trnF
	trnH	trnH	trnH
KF647766	nad4	nad4	nad4
	trnK	trnK	trnK
KF647767	rrnL	rrnL	rrnL
	trnM	trnM	trnM
	trnV	trnV	trnV
	trnL2(taa)	trnL1(tag)	trnL1(tag)
KF647768	nad1	nad1	nad1
	nad3	nad3	nad3
	trnG	trnG	trnG
	trnW	trnW	trnW
KF647769	nad2	nad2	nad2
	trnN	trnN	trnN
	trnQ	trnQ	trnQ
KF647770	cox3	cox3	cox3
	nad4L	nad4L	nad4L
	trnP	trnP	trnP
	trnR	trnR	trnR
KF647771	rrnS	rrnS	rrnS
	trnC	trnC	trnC
	trnS2(tga)	trnS2(tga)	trnS2(tga)
	trnS1(tct)	trnS1(tct)	trnS1(tct)
KF647772	cox2	cox2	cox2
	nad6	nad6	nad6
	trnA	trnA	trnA
	trnD	trnD	trnD
	trnT	trnT	trnT
	trnY	trnY	trnY
